# Multi-omics analysis identifies drivers of protein phosphorylation

**DOI:** 10.1101/2022.06.03.494740

**Authors:** Tian Zhang, Gregory R. Keele, Isabela Gerdes Gyuricza, Matthew Vincent, Catherine Brunton, Timothy A. Bell, Pablo Hock, Ginger D. Shaw, Steven C. Munger, Fernando Pardo-Manuel de Villena, Martin T. Ferris, Joao A. Paulo, Steven P. Gygi, Gary A. Churchill

## Abstract

Phosphorylation of proteins is a key step in the regulation of many cellular processes including activation of enzymes and signaling cascades. The abundance of a phosphorylated peptide (phosphopeptide) is determined by the abundance of its parent protein and the proportion of target sites that are phosphorylated. We quantified phosphopeptides, proteins, and transcripts in heart, liver, and kidney tissue samples of mice from 58 strains of the Collaborative Cross strain panel. We mapped ∼700 phosphorylation quantitative trait loci (phQTL) across the three tissues and applied genetic mediation analysis to identify causal drivers of phosphorylation. We identified kinases, phosphatases, cytokines, and other factors, including both known and potentially novel interactions between target proteins and genes that regulate site-specific phosphorylation. Our analysis highlights multiple targets of pyruvate dehydrogenase kinase 1 (PDK1), a regulator of mitochondrial function that shows reduced activity in the NZO/HILtJ mouse, a polygenic model of obesity and type 2 diabetes.
