## Supplemental Table 1 for "Multi-omics analysis identifies drivers of protein phosphorylation"

strain	fullname	alias	oldname	availability	urlprobability	het	numberoffounders	birthdateobligate	MT	Y
CC001	CC001/Unc	OR13140	OR3140	seasonal	./probFiles/OR13140_probs.csv	4.6	8	11/15/2011	B	G
CC002	CC002/Unc	OR15156	OR5156	readily	./probFiles/OR15156_probs.csv	10.2	8	10/5/2011	G	F
CC003	CC003/Unc	OR13067	OR3067	readily	./probFiles/OR13067_probs.csv	8.9	8	10/31/2011	E	D
CC004	CC004/TauUnc	IL16188	IL188A	readily	./probFiles/IL16188_probs.csv	5.2	8	8/16/2011	C	D
CC005	CC005/TauUnc	IL16211	IL211A	readily	./probFiles/IL16211_probs.csv	1.1	8	8/16/2011	D	E
CC006	CC006/TauUnc	IL16750	IL2750	readily	./probFiles/IL16750_probs.csv	8.3	8	2/25/2012	G	E
CC007	CC007/Unc	OR13421	OR3421	readily	./probFiles/OR13421_probs.csv	9.8	8	5/9/2012	B	D
CC008	CC008/GeniUnc	AU8036	BOON_HF	readily	./probFiles/AU8036_probs.csv	5.3	8	3/6/2012	H	F
CC009	CC009/Unc	OR5489	None	Spring 2019	./probFiles/OR5489_probs.csv	8.4	8	4/7/2011	E	C
CC010	CC010/GeniUnc	AU8018	NUK_AC	readily	./probFiles/AU8018_probs.csv	3.4	8	8/15/2011	A	C
CC011	CC011/Unc	OR3252	None	readily	./probFiles/OR3252_probs.csv	5.9	8	4/26/2011	E	C
CC012	CC012/GeniUnc	AU8005	DAVIS_BA	readily	./probFiles/AU8005_probs.csv	9.3	8	12/11/2011	B	A
CC013	CC013/GeniUnc	AU8010	GIG_EF	readily	./probFiles/AU8010_probs.csv	0.5	7	2/3/2012	E	E
CC015	CC015/Unc	OR3154	None	readily	./probFiles/OR3154_probs.csv	8.6	8	8/30/2010	A	C
CC016	CC016/GeniUnc	AU8024	SAT_GA	readily	./probFiles/AU8024_probs.csv	3.7	7	8/17/2011	H	A
CC017	CC017/Unc	OR3032	None	readily	./probFiles/OR3032_probs.csv	7.4	8	3/26/2012	C	B
CC019	CC019/TauUnc	IL16513	IL2513	readily	./probFiles/IL16513_probs.csv	9	6	3/10/2013	E	C
CC021	CC021/Unc	OR1566	None	readily	./probFiles/OR1566_probs.csv	6.3	8	11/1/2011	G	B
CC023	CC023/GeniUnc	AU8043	TOP_DA	readily	./probFiles/AU8043_probs.csv	8.6	8	12/28/2011	D	A
CC024	CC024/GeniUnc	AU8004	CIS_AD	readily	./probFiles/AU8004_probs.csv	3.6	8	1/14/2012	A	D
CC025	CC025/GeniUnc	AU8008	FEW_FD	readily	./probFiles/AU8008_probs.csv	5.3	8	7/12/2011	F	D
CC026	CC026/GeniUnc	AU8026	TAS_FE	readily	./probFiles/AU8026_probs.csv	4.6	7	9/25/2011	F	E
CC027	CC027/GeniUnc	AU8027	TOFU_FB	readily	./probFiles/AU8027_probs.csv	8.2	8	7/5/2012	F	B
CC029	CC029/Unc	OR3564	None	readily	./probFiles/OR3564_probs.csv	8.9	8	2/9/2013	H	E
CC030	CC030/GeniUnc	AU8034	ZIF2_FC	readily	./probFiles/AU8034_probs.csv	8.4	8	8/16/2011	F	C
CC031	CC031/GeniUnc	AU8031	WAB2_DH	fair	./probFiles/AU8031_probs.csv	8.3	6	8/10/2011	D/A	B
CC032	CC032/GeniUnc	AU8002	BEM_AG	readily	./probFiles/AU8002_probs.csv	8.6	7	8/19/2011	A/D	G
CC033	CC033/GeniUnc	AU8033	YID_FH	readily	./probFiles/AU8033_probs.csv	9.3	8	9/30/2011	F	H
CC035	CC035/Unc	OR5035	None	readily	./probFiles/OR5035_probs.csv	11.2	8	12/8/2012	F	A
CC036	CC036/Unc	OR477	None	readily	./probFiles/OR477_probs.csv	9	8	11/26/2010	B	D
CC037	CC037/TauUnc	IL16072	IL72	readily	./probFiles/IL16072_probs.csv	1.1	6	10/8/2013	C	D
CC038	CC038/GeniUnc	AU8049	ROGAN	readily	./probFiles/AU8049_probs.csv	4.3	8	2/11/2012	C	F
CC039	CC039/Unc	OR15155	None	readily	./probFiles/OR15155_probs.csv	10.3	8	4/15/2012	G	H
CC040	CC040/TauUnc	IL16557	IL57	readily	./probFiles/IL16557_probs.csv	11.4	8	8/20/2012	D	H
CC041	CC041/TauUnc	IL16441	IL4141	readily	./probFiles/IL16441_probs.csv	9.5	6	4/16/2012	A/D	E
CC042	CC042/GeniUnc	AU18042	BOM_GB	readily	./probFiles/AU18042_probs.csv	6.3	7	12/5/2012	G	B
CC043	CC043/GeniUnc	AU8021	PIPING_BD	readily	./probFiles/AU8021_probs.csv	4.7	8	8/22/2011	B	D
CC044	CC044/Unc	OR4410	None	readily	./probFiles/OR4410_probs.csv	10.2	8	1/19/2013	C	G
CC045	CC045/GeniUnc	AU8045	DAM_HG	readily	./probFiles/AU8045_probs.csv	11.7	8	6/5/2013	H	G
CC046	CC046/Unc	OR5346	OR5346	readily	./probFiles/OR5346_probs.csv	10.3	8	5/6/2013	G	B
CC049	CC049/TauUnc	IL16296	IL2296	readily	./probFiles/IL16296_probs.csv	13.1	8	9/26/2013	B	F
CC051	CC051/TauUnc	IL16912	IL1912	readily	./probFiles/IL16912_probs.csv	6.9	6	5/30/2012	A/D	C
CC053	CC053/Unc	OR773	None	readily	./probFiles/OR773_probs.csv	11.4	8	1/13/2013	F	D
CC055	CC055/TauUnc	IL16680	IL2680	readily	./probFiles/IL16680_probs.csv	10.6	8	5/17/2013	G	C
CC057	CC057/Unc	OR3393	None	readily	./probFiles/OR3393_probs.csv	10.7	8	4/26/2013	F	E
CC058	CC058/Unc	OR5358	None	readily	./probFiles/OR5358_probs.csv	15	8	2/21/2013	C	F
CC059	CC059/TauUnc	IL16012	IL3912	readily	./probFiles/IL16012_probs.csv	10.3	6	3/3/2013	A/D	C
CC060	CC060/Unc	OR3460	None	readily	./probFiles/OR3460_probs.csv	14.6	8	5/11/2013	E	B
CC061	CC061/GeniUnc	AU8048	FIM_DF	readily	./probFiles/AU8048_probs.csv	5.1	8	7/25/2012	D	F
CC062	CC062/Unc	OR5306	None	fair	./probFiles/OR5306_probs.csv	11.8	8	10/19/2012	F	E
CC071	CC071/TauUnc	IL16785	IL285	readily	./probFiles/IL16785_probs.csv	12.8	8	11/22/2013	C	B
CC072	CC072/TauUnc	IL16521	IL21	readily	./probFiles/IL16521_probs.csv	0.8	6	8/13/2012	D/A	E
CC075	CC075/Unc	NA	NA	NA	NA	NA	NA	NA	NA	NA
CC078	CC078/TauUnc	IL6126	IL2126	readily	None	14.2	8	5/22/2014	NA	NA
CC079	CC079/TauUnc	IL6411	IL2011	readily	None	6.6	8	4/10/2015	NA	NA
CC080	CC080/TauUnc	IL6573	IL2573	readily	None	24.7	8	5/13/2015	NA	NA
CC081	CC081/Unc	OR3269	OR3269	readily	None	21.6	8	8/16/2015	C	F
CC082	CC082/Unc	OR3172	OR3172	readily	None	24.9	8	9/17/2014	A	D
